# freqpcr: estimation of population allele frequency using qPCR ΔΔCq measures from bulk samples

**DOI:** 10.1101/2021.01.19.427228

**Authors:** Masaaki Sudo, Masahiro Osakabe

## Abstract

PCR techniques, both quantitative (qPCR) and non-quantitative, have been used to estimate allele frequency in a population. However, the labor required to sample numerous individuals, and subsequently handle each sample, makes quantification of rare mutations, including pesticide resistance genes at the early stages of resistance development, challenging. Meanwhile, pooling DNA from multiple individuals as a “bulk sample” may reduce handling costs. The qPCR output for a bulk sample, however, contains uncertainty owing to variations in DNA yields from each individual, in addition to measurement errors. In this study, we developed a statistical model for the interval estimation of allele frequency using ΔΔCq-based qPCR analyses of multiple bulk samples collected from a population. We assumed a gamma distribution as the individual DNA yield and developed an R package for parameter estimation, which was verified with real DNA samples from acaricide-resistant spider mites, as well as a numerical simulation. Our model resulted in unbiased point estimates of the allele frequency compared with simple averaging of the ΔΔCq values, while their confidence intervals suggest that collecting and pooling additional samples from individuals may produce higher precision than individual PCR tests with moderate sample sizes.
