## Supplementary material for "freqpcr: estimation of population allele frequency using qPCR ΔΔCq measures from bulk samples": ESM1: mite Cq data, ESM2: R source for Figure 1, ESM3: simulation code.: ESM1_mite.xlsx

### Sheet: Sheet1
Gene	numR	numS	Digest	FreqTrue	Cq.1	Cq.2	Cq.3	Cq.4
CHS1	50	0	1	1	21.7601	22.4628	21.6774	21.8923
CHS1	50	50	1	0.75	22.2205	22.7306	22.4994	22.138
CHS1	50	50	1	0.5	22.5554	22.9255	23.1338	22.6746
CHS1	50	50	1	0.25	23.7216	24.2236	24.2129	23.9612
CHS1	50	50	1	0.1	25.0252	25.6411	25.3756	24.9738
CHS1	50	50	1	0.05	26.2272	26.4807	26.3865	25.981
CHS1	50	50	1	0.01	28.8638	28.4491	28.6843	28.1791
CHS1	50	50	1	0.005	29.2333	29.4568	29.4074	28.9887
CHS1	50	50	1	0.001	30.3638	31.1601	30.6631	30.8453
CHS1	0	50	1	0	30.9186	31.3912	31.8653	31.4835
CHS1	50	0	0	1	19.7644	19.9336	19.8192	19.583
GAPDH	50	0	1	1	22.2554	22.782	22.214	22.258
GAPDH	50	50	1	0.75	22.0968	22.4206	22.3942	22.1965
GAPDH	50	50	1	0.5	21.7086	22.0268	22.482	22.0077
GAPDH	50	50	1	0.25	21.9158	22.1976	22.4198	22.4146
GAPDH	50	50	1	0.1	21.7849	22.2793	22.2632	22.2501
GAPDH	50	50	1	0.05	22.0696	22.0731	22.3678	22.1464
GAPDH	50	50	1	0.01	22.2753	21.8022	22.3926	22.3097
GAPDH	50	50	1	0.005	21.7572	22.0386	22.2373	21.9448
GAPDH	50	50	1	0.001	21.9278	22.0081	21.7803	21.91
GAPDH	0	50	1	0	22.0773	22.0905	22.1636	22.1728
GAPDH	50	0	0	1	20.0087	20.3349	19.9402	19.8668

### Sheet: Format_1_"unpaired"
FreqTrue	Repl	Gene	Digest	Cq
1	1	0	0	20.0087
1	1	0	1	22.2554
1	1	1	0	19.7644
1	1	1	1	21.7601
1	2	0	0	20.3349
1	2	0	1	22.782
1	2	1	0	19.9336
1	2	1	1	22.4628
1	3	0	0	19.9402
1	3	0	1	22.214
1	3	1	0	19.8192
1	3	1	1	21.6774
1	4	0	0	19.8668
1	4	0	1	22.258
1	4	1	0	19.583
1	4	1	1	21.8923
0.75	1	0	1	22.0968
0.75	1	1	1	22.2205
0.75	2	0	1	22.4206
0.75	2	1	1	22.7306
0.75	3	0	1	22.3942
0.75	3	1	1	22.4994
0.75	4	0	1	22.1965
0.75	4	1	1	22.138
0.5	1	0	1	21.7086
0.5	1	1	1	22.5554
0.5	2	0	1	22.0268
0.5	2	1	1	22.9255
0.5	3	0	1	22.482
0.5	3	1	1	23.1338
0.5	4	0	1	22.0077
0.5	4	1	1	22.6746
0.25	1	0	1	21.9158
0.25	1	1	1	23.7216
0.25	2	0	1	22.1976
0.25	2	1	1	24.2236
0.25	3	0	1	22.4198
0.25	3	1	1	24.2129
0.25	4	0	1	22.4146
0.25	4	1	1	23.9612
0.1	1	0	1	21.7849
0.1	1	1	1	25.0252
0.1	2	0	1	22.2793
0.1	2	1	1	25.6411
0.1	3	0	1	22.2632
0.1	3	1	1	25.3756
0.1	4	0	1	22.2501
0.1	4	1	1	24.9738
0.05	1	0	1	22.0696
0.05	1	1	1	26.2272
0.05	2	0	1	22.0731
0.05	2	1	1	26.4807
0.05	3	0	1	22.3678
0.05	3	1	1	26.3865
0.05	4	0	1	22.1464
0.05	4	1	1	25.981
0.01	1	0	1	22.2753
0.01	1	1	1	28.8638
0.01	2	0	1	21.8022
0.01	2	1	1	28.4491
0.01	3	0	1	22.3926
0.01	3	1	1	28.6843
0.01	4	0	1	22.3097
0.01	4	1	1	28.1791
0.005	1	0	1	21.7572
0.005	1	1	1	29.2333
0.005	2	0	1	22.0386
0.005	2	1	1	29.4568
0.005	3	0	1	22.2373
0.005	3	1	1	29.4074
0.005	4	0	1	21.9448
0.005	4	1	1	28.9887
0.001	1	0	1	21.9278
0.001	1	1	1	30.3638
0.001	2	0	1	22.0081
0.001	2	1	1	31.1601
0.001	3	0	1	21.7803
0.001	3	1	1	30.6631
0.001	4	0	1	21.91
0.001	4	1	1	30.8453
0	1	0	1	22.0773
0	1	1	1	30.9186
0	2	0	1	22.0905
0	2	1	1	31.3912
0	3	0	1	22.1636
0	3	1	1	31.8653
0	4	0	1	22.1728
0	4	1	1	31.4835

### Sheet: Format_2_"paired,_not_recycled"
FreqTrue	Repl	target0	target1	housek0	housek1	del.w	del.d	deldel	FreqCalc
1	1	19.7644	21.7601	20.0087	22.2554	-0.24426	-0.495253	-0.250993	1.19003
1	2	19.9336	22.4628	20.3349	22.782	-0.401297	-0.319274	0.0820237	0.944732
1	3	19.8192	21.6774	19.9402	22.214	-0.120972	-0.536552	-0.41558	1.33383
1	4	19.583	21.8923	19.8668	22.258	-0.283779	-0.365665	-0.0818858	1.0584
0.75	1	NA	22.2205	NA	22.0968	NA	0.123764	NA	NA
0.75	2	NA	22.7306	NA	22.4206	NA	0.309999	NA	NA
0.75	3	NA	22.4994	NA	22.3942	NA	0.105197	NA	NA
0.75	4	NA	22.138	NA	22.1965	NA	-0.0584897	NA	NA
0.5	1	NA	22.5554	NA	21.7086	NA	0.846751	NA	NA
0.5	2	NA	22.9255	NA	22.0268	NA	0.89875	NA	NA
0.5	3	NA	23.1338	NA	22.482	NA	0.651805	NA	NA
0.5	4	NA	22.6746	NA	22.0077	NA	0.666938	NA	NA
0.25	1	NA	23.7216	NA	21.9158	NA	1.80582	NA	NA
0.25	2	NA	24.2236	NA	22.1976	NA	2.02603	NA	NA
0.25	3	NA	24.2129	NA	22.4198	NA	1.79313	NA	NA
0.25	4	NA	23.9612	NA	22.4146	NA	1.5466	NA	NA
0.1	1	NA	25.0252	NA	21.7849	NA	3.24038	NA	NA
0.1	2	NA	25.6411	NA	22.2793	NA	3.36188	NA	NA
0.1	3	NA	25.3756	NA	22.2632	NA	3.11247	NA	NA
0.1	4	NA	24.9738	NA	22.2501	NA	2.72371	NA	NA
0.05	1	NA	26.2272	NA	22.0696	NA	4.15768	NA	NA
0.05	2	NA	26.4807	NA	22.0731	NA	4.40761	NA	NA
0.05	3	NA	26.3865	NA	22.3678	NA	4.01865	NA	NA
0.05	4	NA	25.981	NA	22.1464	NA	3.83462	NA	NA
0.01	1	NA	28.8638	NA	22.2753	NA	6.58851	NA	NA
0.01	2	NA	28.4491	NA	21.8022	NA	6.64688	NA	NA
0.01	3	NA	28.6843	NA	22.3926	NA	6.29166	NA	NA
0.01	4	NA	28.1791	NA	22.3097	NA	5.86939	NA	NA
0.005	1	NA	29.2333	NA	21.7572	NA	7.47605	NA	NA
0.005	2	NA	29.4568	NA	22.0386	NA	7.41819	NA	NA
0.005	3	NA	29.4074	NA	22.2373	NA	7.17007	NA	NA
0.005	4	NA	28.9887	NA	21.9448	NA	7.04392	NA	NA
0.001	1	NA	30.3638	NA	21.9278	NA	8.43596	NA	NA
0.001	2	NA	31.1601	NA	22.0081	NA	9.152	NA	NA
0.001	3	NA	30.6631	NA	21.7803	NA	8.88274	NA	NA
0.001	4	NA	30.8453	NA	21.91	NA	8.93524	NA	NA
0	1	NA	30.9186	NA	22.0773	NA	8.84125	NA	NA
0	2	NA	31.3912	NA	22.0905	NA	9.30064	NA	NA
0	3	NA	31.8653	NA	22.1636	NA	9.70177	NA	NA
0	4	NA	31.4835	NA	22.1728	NA	9.31069	NA	NA

### Sheet: Format_2a_"paired,_recycled"
FreqTrue	Repl	target0	target1	housek0	housek1	del.w	del.d	deldel	FreqCalc
1	1	19.7644	21.7601	20.0087	22.2554	-0.24426	-0.495253	-0.250993	1.19003
1	2	19.9336	22.4628	20.3349	22.782	-0.401297	-0.319274	0.0820237	0.944732
1	3	19.8192	21.6774	19.9402	22.214	-0.120972	-0.536552	-0.41558	1.33383
1	4	19.583	21.8923	19.8668	22.258	-0.283779	-0.365665	-0.0818858	1.0584
0.75	1	19.7644	22.2205	20.0087	22.0968	-0.24426	0.123764	0.368025	0.774843
0.75	2	19.9336	22.7306	20.3349	22.4206	-0.401297	0.309999	0.711297	0.610771
0.75	3	19.8192	22.4994	19.9402	22.3942	-0.120972	0.105197	0.226168	0.854902
0.75	4	19.583	22.138	19.8668	22.1965	-0.283779	-0.0584897	0.22529	0.855423
0.5	1	19.7644	22.5554	20.0087	21.7086	-0.24426	0.846751	1.09101	0.469432
0.5	2	19.9336	22.9255	20.3349	22.0268	-0.401297	0.89875	1.30005	0.406113
0.5	3	19.8192	23.1338	19.9402	22.482	-0.120972	0.651805	0.772776	0.58529
0.5	4	19.583	22.6746	19.8668	22.0077	-0.283779	0.666938	0.950717	0.517375
0.25	1	19.7644	23.7216	20.0087	21.9158	-0.24426	1.80582	2.05008	0.24147
0.25	2	19.9336	24.2236	20.3349	22.1976	-0.401297	2.02603	2.42733	0.18591
0.25	3	19.8192	24.2129	19.9402	22.4198	-0.120972	1.79313	1.91411	0.265336
0.25	4	19.583	23.9612	19.8668	22.4146	-0.283779	1.5466	1.83038	0.281191
0.1	1	19.7644	25.0252	20.0087	21.7849	-0.24426	3.24038	3.48464	0.0893342
0.1	2	19.9336	25.6411	20.3349	22.2793	-0.401297	3.36188	3.76318	0.0736496
0.1	3	19.8192	25.3756	19.9402	22.2632	-0.120972	3.11247	3.23344	0.106326
0.1	4	19.583	24.9738	19.8668	22.2501	-0.283779	2.72371	3.00749	0.124353
0.05	1	19.7644	26.2272	20.0087	22.0696	-0.24426	4.15768	4.40194	0.0473026
0.05	2	19.9336	26.4807	20.3349	22.0731	-0.401297	4.40761	4.80891	0.0356759
0.05	3	19.8192	26.3865	19.9402	22.3678	-0.120972	4.01865	4.13962	0.0567348
0.05	4	19.583	25.981	19.8668	22.1464	-0.283779	3.83462	4.1184	0.0575757
0.01	1	19.7644	28.8638	20.0087	22.2753	-0.24426	6.58851	6.83277	0.00877267
0.01	2	19.9336	28.4491	20.3349	21.8022	-0.401297	6.64688	7.04818	0.00755591
0.01	3	19.8192	28.6843	19.9402	22.3926	-0.120972	6.29166	6.41263	0.0117383
0.01	4	19.583	28.1791	19.8668	22.3097	-0.283779	5.86939	6.15317	0.0140512
0.005	1	19.7644	29.2333	20.0087	21.7572	-0.24426	7.47605	7.72031	0.00474192
0.005	2	19.9336	29.4568	20.3349	22.0386	-0.401297	7.41819	7.81949	0.00442689
0.005	3	19.8192	29.4074	19.9402	22.2373	-0.120972	7.17007	7.29104	0.00638526
0.005	4	19.583	28.9887	19.8668	21.9448	-0.283779	7.04392	7.3277	0.00622505
0.001	1	19.7644	30.3638	20.0087	21.9278	-0.24426	8.43596	8.68022	0.00243778
0.001	2	19.9336	31.1601	20.3349	22.0081	-0.401297	9.152	9.5533	0.00133098
0.001	3	19.8192	30.6631	19.9402	21.7803	-0.120972	8.88274	9.00371	0.00194811
0.001	4	19.583	30.8453	19.8668	21.91	-0.283779	8.93524	9.21902	0.00167803
0	1	19.7644	30.9186	20.0087	22.0773	-0.24426	8.84125	9.08551	0.00184073
0	2	19.9336	31.3912	20.3349	22.0905	-0.401297	9.30064	9.70194	0.00120067
0	3	19.8192	31.8653	19.9402	22.1636	-0.120972	9.70177	9.82274	0.00110423
0	4	19.583	31.4835	19.8668	22.1728	-0.283779	9.31069	9.59447	0.00129354
